# Multiscale computational model predicts how environmental changes and drug treatments affect microvascular remodeling in fibrotic disease

**DOI:** 10.1101/2024.03.15.585249

**Authors:** Julie Leonard-Duke, Samuel M. J. Agro, David J. Csordas, Anthony C. Bruce, Taylor G. Eggertsen, Tara N. Tavakol, Thomas H. Barker, Catherine A. Bonham, Jeffery J. Saucerman, Lakeshia J. Taite, Shayn M. Peirce

## Abstract

Investigating the molecular, cellular, and tissue-level changes caused by disease, and the effects of pharmacological treatments across these biological scales, necessitates the use of multiscale computational modeling in combination with experimentation. Many diseases dynamically alter the tissue microenvironment in ways that trigger microvascular network remodeling, which leads to the expansion or regression of microvessel networks. When microvessels undergo remodeling in idiopathic pulmonary fibrosis (IPF), functional gas exchange is impaired due to loss of alveolar structures and lung function declines. Here, we integrated a multiscale computational model with independent experiments to investigate how combinations of biomechanical and biochemical cues in IPF alter cell fate decisions leading to microvascular remodeling. Our computational model predicted that extracellular matrix (ECM) stiffening reduced microvessel area, which was accompanied by physical uncoupling of endothelial cell (ECs) and pericytes, the cells that comprise microvessels. Nintedanib, an FDA-approved drug for treating IPF, was predicted to further potentiate microvessel regression by decreasing the percentage of quiescent pericytes while increasing the percentage of pericytes undergoing pericyte-myofibroblast transition (PMT) in high ECM stiffnesses. Importantly, the model suggested that YAP/TAZ inhibition may overcome the deleterious effects of nintedanib by promoting EC-pericyte coupling and maintaining microvessel homeostasis. Overall, our combination of computational and experimental modeling can explain how cell decisions affect tissue changes during disease and in response to treatments.
