## Supplementary material for "Multiscale computational model predicts how environmental changes and drug treatments affect microvascular remodeling in fibrotic disease": EC Netflux Model

### Sheet: species
Species information
module	ID	name	Yinit	Ymax	tau	type	gene name	notes
module	TGFB	Tumor growth factor beta	0	1	1	protein
module	Ang1	Angiopoietin 1	0	1	1	protein
module	pNcad	Pericyte N-cadherin	0	1	0.1	protein
module	VEGF	vascular endothelial growth factor A	0	1	1	protein	VEGFA
module	FGF	fibroblast growth factor	0	1	1	protein
module	DLL4	Delta-like 4 external	0	1	1	protein
module	Stiffness	Extracellular Matrix Stiffness	0	1	0.1	process
module	VEGFR2	vascular endothelial growth factor receptor 2	0	1	0.1	protein	VEGFR2
module	FGFR	fibroblast growth factor receptor	0	1	0.1	protein
module	PKC	Protein kinase C	0	1	0.1	protein
module	P13K	Phosphoinositide 3-kinase	0	1	0.1	protein
module	Akt	Protein Kinase B	0	1	0.1	protein
module	Notch	Notch	0	1	1	protein
module	NICD	Notch Intracellular Domain	0	1	0.1	protein
module	Integrin	Integrin	0	1	0.1	protein
module	Bad	BCL2 associated agonist of cell death	0	1	0.1	protein
module	Caspase3	Caspase 3	0	1	0.1	protein
module	FAK	FAK	0	1	0.1	protein
module	Pax	Paxillin	0	1	0.1	protein
module	Ras	Ras GTPase	0	1	0.1	protein
module	Raf	Rapidly accelerated fibrosarcoma kinase	0	1	0.1	protein
module	MEKERK	Mitogen-activated protein kinase kinase	0	1	0.1	protein
module	Smad15	small mothers against decapentaplegic 1 and 5	0	1	0.1	protein
module	Smad23	small mothers against decapentaplegic 2 and 3	0	1	0.1	protein
module	PLCgam	Phospholipase C Gamma	0	1	0.1	protein
module	ALK1	Activin receptor-like kinase 1	0	1	0.1	protein
module	ALK5	Activin receptor-like kinase 5	0	1	0.1	protein
module	Tie2	Tyrosine kinase receptor 2	0	1	0.1	protein
module	pFOXO1	Forkhead box protein o2	0	1	0.1	protein
module	Angiogenesis	Angiogenesis	0	1	10	event
module	Quiescence	Quiescence	0	1	10	event
module	Apoptosis	Apoptosis	0	1	10	event

### Sheet: reactions
Reaction Information
module	ID	Rule	Weight	n	EC50	source	notes
input	i1	=> TGFB	0.35	1.4	0.6	https://doi.org/10.1038/cr.2008.326
input	i2	=> VEGF	0.35	1.4	0.6	DOI: 10.1183/09031936.00174914
input	i3	=> Ang1	0.1	1.4	0.6	https://doi.org/10.1016/j.devcel.2011.07.001
input	i4	=> pNcad	0	1.4	0.6	https://doi.org/10.1016/j.devcel.2011.07.001
input	i5	=> DLL4	0.25	1.4	0.6	https://doi.org/10.1038/cr.2008.326
input	i6	=> Stiffness	0.1	1.4	0.6	https://doi.org/10.1161/CIRCRESAHA.112.278713
input	i7	=> FGF	0.35	1.4	0.6	doi: 10.3390/ijms140815885
middle	r1	VEGF => VEGFR2	1	1.4	0.6	DOI: 10.1183/09031936.00174914
middle	r2	VEGFR2 => P13K	1	1.4	0.6	DOI: 10.1183/09031936.00174914
middle	r3	VEGFR2 => PLCgam	1	1.4	0.6	DOI: 10.1183/09031936.00174914
middle	r4	FGF => FGFR	1	1.4	0.6	doi: 10.3390/ijms140815885
middle	r5	FGFR => Ras	1	1.4	0.6	doi: 10.3390/ijms140815885
middle	r6	P13K => Akt	1	1.4	0.6	DOI: 10.1183/09031936.00174914
middle	r7	Akt => pFOXO1	1	1.4	0.6	https://doi.org/10.3390/cells8050471
middle	r8	PLCgam => PKC	1	1.4	0.6	DOI: 10.1183/09031936.00174914
middle	r9	PKC => Ras	1	1.4	0.6	DOI: 10.1183/09031936.00174914
middle	r10	Ras => Raf	1	1.4	0.6	DOI: 10.1183/09031936.00174914
middle	r11	Raf => MEKERK	1	1.4	0.6	DOI: 10.1183/09031936.00174914
output	r12	MEKERK => Angiogenesis	1	1.4	0.6	DOI: 10.1183/09031936.00174914
output	r13	NICD => Quiescence	1	1.4	0.6	https://doi.org/10.1038/cr.2008.326
middle	r14	Ang1 => Tie2	1	1.4	0.6	https://doi.org/10.3390/cells8050471
middle	r15	Tie2 => P13K	1	1.4	0.6	https://doi.org/10.3390/cells8050471
middel	r16	DLL4 => Notch	1	1.4	0.6	https://doi.org/10.1038/cr.2008.326
middle	r17	Notch => NICD	1	1.4	0.6	https://doi.org/10.1038/cr.2008.326
output	r18	pNcad => Quiescence	1	1.4	0.6	https://doi.org/10.1016/j.devcel.2011.07.001
middle	r19	Stiffness => Integrin	1	1.4	0.6	https://doi.org/10.1161/CIRCRESAHA.112.278713
middle	r20	Integrin => Bad	1	1.4	0.6	https://doi.org/10.1161/CIRCRESAHA.112.278713
middle	r21	Bad & !Akt => Caspase3	1	1.4	0.6	https://doi.org/10.1161/CIRCRESAHA.112.278713
output	r22	Caspase3 => Apoptosis	1	1.4	0.6	https://doi.org/10.1161/CIRCRESAHA.112.278713
middle	r23	TGFB => ALK1	1	1.4	0.6	https://doi.org/10.1038/cr.2008.326
middle	r24	ALK1 => Smad15	1	1.4	0.6	https://doi.org/10.1038/cr.2008.326
output	r25	Smad15 => Angiogenesis	1	1.4	0.6	https://doi.org/10.1038/cr.2008.326
middle	r26	TGFB => ALK5	1	1.4	0.6	https://doi.org/10.1038/cr.2008.326
middle	r27	ALK5 =>Smad23	1	1.4	0.6	https://doi.org/10.1038/cr.2008.326
output	r28	Smad23 => Quiescence	1	1.4	0.6	https://doi.org/10.1038/cr.2008.326
output	r29	pFOXO1 => Quiescence	1	1.4	0.6	https://doi.org/10.3390/cells8050471
middle	r30	VEGFR2 => FAK	1	1.4	0.6	doi: 10.1183/09031936.00174914.	https://www.genome.jp/pathway/hsa04370
middle	r31	FAK => Pax	1	1.4	0.6	doi: 10.1183/09031936.00174914.	https://www.genome.jp/pathway/hsa04370
output	r32	Pax => Angiogenesis	1	1.4	0.6	doi: 10.1183/09031936.00174914.	https://www.genome.jp/pathway/hsa04370
