## Supplementary material for "Multiscale computational model predicts how environmental changes and drug treatments affect microvascular remodeling in fibrotic disease": Pericyte Netflux Model

### Sheet: species
Species information
module	ID	name	Yinit	Ymax	tau	type
growth factor	PDGF	platelet derived growth factor	0	1	1	protein
growth factor	PDGFR	platelet derived growth factor receptor	0	1	0.1	protein
growth factor	FGF	fibroblast growth factor	0	1	1	protein
growth factor	FGFR	fibroblast growth factor receptor	0	1	0.1	protein
growth factor	TGFB	transforming growth factor beta 1	0	1	1	protein
growth factor	ALK5	Activin receptor-like kinase 5	0	1	0.1	protein
growth factor	Smad23	small mothers against decapentaplegic 2 and 3	0	1	0.1	protein
coupling	Jagged1	Jagged 1	0	1	0.1	protein
coupling	Notch	Notch	0	1	0.1	protein
coupling	NICD	Notch Intracellular Domain	0	1	0.1	protein
coupling	Ncad	N-cadherin	0	1	0.1	protein
cytokine	PI3K	phosphoinositide 3-kinase	0	1	0.1	protein
cytokine	mTOR	Target of Rapotomycin	0	1	0.1	protein
cytokine	Akt	protein kinase B	0	1	0.1	protein
cytokine	Src	Src non-receptor tyrosine kinase	0	1	0.1	protein
cytokine	SHP2	Src homology region 2	0	1	0.1	protein
MAPK	ERK	a MAP kinase	0	1	0.1	protein
MAPK	Ras	representing the family of GTPases	0	1	0.1	protein
MAPK	Raf	family of raf protein serine/threonine kinases	0	1	0.1	protein
MAPK	MEK	a MAP2K mainly specific to ERK	0	1	0.1	protein
ECM	Col1mRNA	Collagen 1a1 mRNA	0	1	1	transcript
event	Migration	mobility	0	1	10	event
event	Quiescence	Quiescence	0	1	10	event
ECM	Stiffness	ECM stiffness	0	1	1	process
ECM	B1int	beta 1 integrin	0	1	0.1	protein
ECM	FAK	focal adhesion kinase	0	1	0.1	protein
ECM	YAPTAZ	Yes-associated protein/transcriptional co-activator with PDZ-binding motif	0	1	0.1	protein
ECM	YAPTAZnuc	Nuclear translocation: Yes-associated protein/transcriptional co-activator with PDZ-binding motif	0	1	1	protein
cytokine	PLCgam	phospholipase C gamma	0	1	0.1	protein
cytokine	PKC	protein kinase C	0	1	0.1	protein
event	PMT	Differentiation into fibrobalst (collagen & aSMA expression)	0	1	10	event
ECM	LATS12	Large tumor suppressor kinase 1/2	1	1	0.1	protein

### Sheet: reactions
Reaction Information
module	ID	Rule	Weight	n	EC50	source
input	i1	=> TGFB	0.35	1.4	0.6	PMC5745011
input	i2	=> PDGF	0.35	1.4	0.6	PMC5745011
input	i3	=>FGF	0.35	1.4	0.6	PMC4323088
input	i4	=>Jagged1	0	1.4	0.6	PMC5745011
input	i5	=> Stiffness	0.1	1.4	0.6	PMID: 33930530
middle	r1	PDGF => PDGFR	1	1.4	0.6	PMC5745011
middle	r2	PDGFR => Src	1	1.4	0.6	PMC5745011
middle	r3	PDGFR => SHP2	1	1.4	0.6	PMC5745011
middle	r4	PDGFR => PI3K	1	1.4	0.6	PMC5745011
middle	r5	Src => Ras	1	1.4	0.6	PMC5745011
middle	r6	Ras => Raf	1	1.4	0.6	PMC5745011
middle	r7	Raf => MEK	1	1.4	0.6	PMC5745011
middle	r8	MEK => ERK	1	1.4	0.6	PMC5745011
middle	r9	ERK => Migration	1	1.4	0.6	PMC5745011
middle	r10	SHP2 => Ras	1	1.4	0.6	PMC5745011
middle	r11	PI3K => Akt	1	1.4	0.6	PMC5745011
middle	r12	Akt => mTOR	1	1.4	0.6	PMC5745011
middle	r13	mTOR => Quiescence	1	1.4	0.6	PMC5745011
middle	r14	TGFB => ALK5	1	1.4	0.6	PMC5745011
middle	r15	ALK5 => Smad23	1	1.4	0.6	PMC5745011
middle	r16	Smad23 => Col1mRNA	1	1.4	0.6	PMC5745011
middle	r17	FGFR => PI3K	1	1.4	0.6	PMC4323088
middle	r18	FGFR => PLCgam	1	1.4	0.6	PMC4323088
middle	r19	PLCgam => PKC	1	1.4	0.6	PMC4323088
middle	r20	PKC => Migration	1	1.4	0.6	PMC4323088
middle	r21	FGF => FGFR	1	1.4	0.6	PMC4323088
middle	r22	Jagged1 => Notch	1	1.4	0.6	PMC5745011
middle	r23	Notch => NICD	1	1.4	0.6	PMC5745011
middle	r24	NICD => Ncad	1	1.4	0.6	PMC5745011
middle	r25	Ncad => Quiescence	1	1.4	0.6	PMC5745011
middle	r26	Col1mRNA => PMT	1	1.4	0.6	PMC5745011
middle	r27	Smad23 => Quiescence	1	1.4	0.6	PMC5745011
middle	r28	Stiffness => B1int	1	1.4	0.6	PMID: 33930530
middle	r29	B1int => FAK	1	1.4	0.6	PMID: 33930530
middle	r30	!FAK => LATS12	1	1.4	0.6	PMID: 33930530
middle	r31	!LATS12 => YAPTAZ	1	1.4	0.6	PMID: 33930530
middle	r32	YAPTAZ=>YAPTAZnuc	1	1.4	0.6	PMID: 33930530
middle	r33	YAPTAZnuc => PMT	1	1.4	0.6	PMID: 33930530
middle	r34	YAPTAZnuc => Migration	1	1.4	0.6	PMID: 33930530
